# Identification of microRNAs in the West Nile virus vector *Culex tarsalis*

**DOI:** 10.1101/2021.09.23.461553

**Authors:** Sultan Asad, Ahmed M. Mehdi, Sujit Pujari, Claudia Rüeckert, Gregory D. Ebel, Jason L. Rasgon

## Abstract

**Background:** microRNAs (miRNAs) represent a group of small non-coding RNAs that are crucial gene regulators of important biological functions including development and pathogen defense in most living organisms. Presently, there is a lack of availability of information regarding the miRNAs in the mosquito *Culex tarsalis*, which is one of the most important vectors of West Nile virus (WNV) in the United States. We used small RNA sequencing data and *in vitr*o and *in vivo* experiments to identify and validate the presence of a repertoire of miRNAs in *Cx. tarsalis* mosquitoes.

**Results:** Using bioinformatic approaches we analyzed small RNA sequencing data from the *Cx. tarsalis* CT embryonic cell line to discover 86 miRNAs. Consistent with other mosquitoes such as *Aedes albopictus* and *Cx. quinquefasciatus*, mi-184 was found to be the most abundant miRNA in *Cx tarsalis*. We also identified an additional 20 novel miRNAs from the recently sequenced *Cx. tarsalis* genome, for a total of 106 miRNAs identified in this study. The presence of selected miRNAs was biologically validated in both cell line and adult *Cx. tarsalis* mosquitoes using RT-qPCR and sequencing.

**Conclusions:** *Cx. tarsalis* is an important vector of many medically important pathogens including WNV and Western Equine encephalitis. Here we report a detailed insight into the miRNA population in *Cx. tarsalis* mosquitoes. These results will open new avenues of research deciphering the role of miRNAs in different *Cx. tarsalis* biological events such as development, metabolism, immunity and pathogen infection.
