## Supplementary Table 1 for "Identification of microRNAs in the West Nile virus vector *Culex tarsalis*"

Aedes Anno	Culex Anno	Aedes Anno|Culex Anno
mir-11893-3p	mir-2952-3p	bantam-3p
mir-11899-3p	mir-2951-5p	bantam-5p
mir-12-5p		let-7-5p
mir-13-5p		mir-10-5p
mir-275-5p		mir-100-5p
mir-277-5p		mir-11-3p
mir-278-5p		mir-11-5p
mir-282-3p		mir-12-3p
mir-286a-3p		mir-13-3p
mir-286b-3p		mir-14-3p
mir-2940-3p		mir-184-3p
mir-2940-5p		mir-1889-3p
mir-2944a-5p		mir-1889-5p
mir-2944b-3p		mir-1890-3p
mir-2945-3p		mir-190-5p
mir-2945-5p		mir-210-3p
mir-2b-3p		mir-252-5p
mir-2c-3p		mir-263a-5p
mir-307-3p		mir-275-3p
mir-308-5p		mir-276-3p
mir-34-5p		mir-276-1-5p
mir-79-3p		mir-277-3p
mir-92a-5p		mir-278-3p
mir-92b-3p		mir-279-3p
mir-92b-5p		mir-281-3p
mir-9b-5p		mir-281-5p
		mir-283-5p
		mir-285-3p
		mir-2941-3p
		mir-2a-3p
		mir-305-3p
		mir-305-5p
		mir-306-5p
		mir-308-3p
		mir-31-5p
		mir-315-5p
		mir-317-3p
		mir-33-5p
		mir-375-3p
		mir-7-5p
		mir-71-3p
		mir-71-5p
		mir-79-5p
		mir-8-3p
		mir-8-5p
		mir-87-3p
		mir-92a-3p
		mir-957-3p
		mir-965-3p
		mir-970-3p
		mir-980-3p
		mir-988-3p
		mir-988-5p
		mir-996-3p
		mir-998-3p
		mir-999-3p
		mir-9c-3p
		mir-9c-5p
